# The 16S microbiota of Budu, the Malaysian fermented anchovy sauce

**DOI:** 10.1101/2020.03.10.986513

**Authors:** Muhammad Zarul Hanifah Md Zoqratt, Han Ming Gan

## Abstract

Budu is a Malaysian fermented anchovy sauce produced by immersing small fishes into a brine solution for 6 to 18 months. Fermentation of the anchovy sauce is contributed partly by microbial enzymes, but little is known about the microbial community in Budu. Therefore, a better understanding of the Budu microbiome is necessary to better control the quality, consistency and safety of the product. In this study, we collected 60 samples from twenty bottles of Budu produced by seven different manufacturers. We analyzed their microbiota based on V3-V4 16S rRNA amplicon sequencing at the time of opening the bottle as well as 3- and 7-months post-opening. *Tetragenococcus* was the dominant genus in many samples, reaching a maximum proportion of 98.62%, but was found in low abundance, or absent, in other samples. When Budu samples were not dominated by a dominant taxa, we observed a wider genera diversity such as *Staphylococcus, Acinetobacter, Halanaerobium* and *Bacillus*. While the taxonomic composition was relatively stable across sampling periods, samples from two brands showed a sudden increase in relative abundance of the genus *Chromobacterium* in the 7^th^ month. Based on prediction of metagenome functions, non-*Tetragenococcus*-dominated samples were predicted to have enriched functional pathways related to amino acid metabolism and purine metabolism compared to *Tetragenococcus-*dominated microbiome; these two pathways are fundamental fermented quality and health attributes of fish sauce. Within the non-*Tetragenococcus*-dominated group, contributions towards amino acid metabolism and purine metabolism were biased towards the dominant taxa when species evenness is low, while in samples with higher species evenness, the contributions towards the two pathways were predicted to be evenly distributed between taxa.
