## Supplementary material for "The 16S microbiota of Budu, the Malaysian fermented anchovy sauce": Table 1

### Sheet: Sheet1
Brand	# of biological replicates	Month of purchase	Expiration month	Declared additive(s)
				Chili	Tamarin	Lime	Palm Sugar	Sugar
A	3	July 2016, Nov 2016, Mar 2017	Feb 2018, May 2018, Sept 2018	X		X	X
B	4	July 2016, Oct 2016, Nov 2016, Mar 2017	Feb 2018, Feb 2018, May 2018, Oct 2018	X		X	X
C	4	July 2016, Oct 2016, Nov 2016, Mar 2017	Jan 2018, Jan 2018, Jan 2018, Jan 2018		X			X
D	3	July 2016, Nov 2016, Mar 2017	Jan 2020, Jan 2020, Jan 2020					X
E	4	July 2016, Oct 2016, Nov 2016, Mar 2017	Jan 2018, Jan 2018, Jan 2018, Jan 2018		X			X
F	1	Apr 2017	Jan 2018		X			X
G	1	Apr 2017	Jan 2018		X
** only sample D3 was declared to contain colouring
